# Physiological and Evolutionary Implications of Tetrameric Photosystem I in Cyanobacteria

**DOI:** 10.1101/544353

**Authors:** Meng Li, Alexandra Calteau, Dmitry A. Semchonok, Thomas A. Witt, Jonathan T. Nguyen, Nathalie Sassoon, Egbert J. Boekema, Julian Whitelegge, Muriel Gugger, Barry D. Bruce

**Affiliations:** Biochemistry & Cellular and Molecular Biol. Dept., University of Tennessee, Knoxville, TN 37996, USA; Bredesen Center for Interdisciplinary Research and Graduate Education, University of Tennessee, Knoxville, TN 37996, USA; LABGeM, Génomique Métabolique, Genoscope, Institut François Jacob, CEA, CNRS, Univ Evry, Université Paris-Saclay, 91057 Evry, France; Electron Microscopy Dept., Groningen Biomolecular Sciences & Biotechnology Institute, University of Groningen, 9700 AE Groningen, NLD; Collection of Cyanobacteria, Institut Pasteur, 75015 Paris, France; Pasarow Mass Spectrometry Laboratory, Geffen School of Medicine, University of California, Los Angeles, CA 90095, USA; Microbiology Dept., University of Tennessee, Knoxville, TN 37996, USA

**Keywords:** Cyanobacteria, Evolution, High Light Adaptation, Photosystem I, Tetrameric PSI

## Abstract

Photosystem I (PSI) were reported as trimeric complexes in most characterized cyanobacteria, yet monomers in plants and algae PSI. Recent reports on tetrameric PSI raised questions regarding its structural basis, physiological role, phylogenetic distribution and evolutionary significance. In this study, by examining PSI in 61 cyanobacteria, we show that tetrameric PSI, correlating with a unique *psaL* gene and genomic structure, is widespread in the heterocyst-forming cyanobacteria and their close relatives. Physiological studies on these cyanobacteria revealed that tetrameric PSI is favored under high light, with an increased content of novel PSI-bound carotenoids (myxoxanthophyll, canthaxanthan and echinenone). Together this work suggests that tetrameric PSI is an adaptation to high light, along with results showing that change in PsaL leads to trimeric PSI monomerization, supporting the hypothesis of tetrameric PSI being the evolutionary intermediate in the transition from cyanobacterial trimeric PSI to monomeric PSI in plants and algae.
