## Supplementary material for "Physiological and Evolutionary Implications of Tetrameric Photosystem I in Cyanobacteria": Dataset S1

### Sheet: PSI oligomeric states
PSI oligomeric states in cyanobacteria studied
“?” indicates uncertainty and “y” indicates the oligomer is a minor form.
Heterocyst-forming cyanobacteria
Strains	Observed PSI oligomers
	Tetramer	Trimer	Dimer	Monomer
Anabaena cylindrica PCC 7122	Yes		Yes	Yes
Anabaena flos-aquae UTEX B 1444 a	Yes		Yes	Yes
Anabaena flos-aquae UTEX LB 2558	Yes		Yes	Yes
Anabaena inaequalis UTEX B 381				Yes
Calothrix membranacea UTEX B 379				Yes
Calothrix parietina UTEX LB 1952	Yes	Yes	Yes	Yes
Calothrix sp. PCC 7103	Yes	Yes	Yes	Yes
Calothrix sp. PCC 7507	Yes	Yes	Yes	Yes
Chlorogloeopsis fritschii PCC 6912	Yes	Yes	Yes	Yes
Chlorogloeopsis fritschii PCC 9212	Yes	Yes	Yes	Yes
Cylindrospermum licheniforme UTEX B 2014				Yes
Fischerella ambigua UTEX 1903	Yes	Yes	Yes	Yes
Fischerella muscicola PCC 73103		y	Yes	Yes
Fischerella muscicola PCC 7414	Yes	Yes	Yes	Yes
Fischerella muscicola UTEX LB 1829 a	Yes	Yes	Yes	Yes
Fischerella sp. PCC 9605	Yes	Yes	Yes	Yes
Fremyella diplosiphon UTEX B 481 a	Yes		Yes	Yes
Gloeotrichia ghosi LB 1920	Yes		Yes	Yes
Hapalosiphon welwitschii UTEX B 1830 a	Yes		Yes	Yes
Mastigocladopsis repens PCC 10914			Yes	Yes
Mastigocladus sp. UTEX B2965	Yes	Yes	Yes	Yes
Nodularia harveyana UTEX B 2093	Yes	Yes	Yes	Yes
Nodularia spumigena PCC 73104	Yes		Yes	Yes
Nostoc punctiforme PCC 73102	Yes			Yes
Nostoc sp. PCC 7107	Yes	Yes	Yes	Yes
Nostoc sp. PCC 7120	Yes		Yes	Yes
Nostoc sp. PCC 7524	Yes		Yes	Yes
Nostoc sp. PCC 9335		Yes	Yes	Yes
Scytonema crispum UTEX LB 1556	Yes	Yes	Yes	Yes
Scytonema hofmanni PCC 7110	Yes	Yes	Yes	Yes
Scytonema hofmanni UTEX B 2349 a	Yes	Yes	Yes	Yes
Scytonematopsis contorta UTEX 2963	?		Yes	Yes
Spirirestis rafaelensis UTEX B 2660	Yes	Yes	Yes	Yes
Tolypothrix distorta UTEX B 424	Yes	Yes	Yes	Yes
Cyanobacteria closely related to heterocyst-forming cyanobacteria
Strains	Observed PSI oligomers
	Tetramer	Trimer	Dimer	Monomer
Chroococcidiopsis sp. PCC 7434			Yes	Yes
Chroococcidiopsis sp. TS-821	Yes	Yes	Yes	Yes
Chroococcidiopsis thermalis PCC 7203			Yes	Yes
Gloeocapsa sp. PCC 7428	Yes	Yes	Yes	Yes
Synechocystis sp. PCC 7509	Yes	Yes	Yes	Yes
Cyanobacteria distantly related to heterocyst-forming cyanobacteria
Strains	Observed PSI oligomers
	Tetramer	Trimer	Dimer	Monomer
Aphanothece sp. SP25		Yes		Yes
Chamaesiphon minutus PCC 6605		Yes	y	Yes
Chamaesiphon sp. PCC 7430		Yes	y	Yes
Chroococcidiopsis sp. PCC 6712 b		Yes		Yes
Gloeocapsa alpicola LB 1598 a		Yes		Yes
Leptolyngbya sp. PCC 6406		Yes	y	Yes
Leptolyngbya sp. PCC 7124			Yes	Yes
Microcystis sp. PCC 7806		Yes	y	Yes
Nodosilinea nodulosa PCC 7104		Yes		Yes
Oscillatoria sp. PCC 10802		Yes	y	Yes
Oscillatoria sp. PCC 8926	?	Yes	?	Yes
Plectonema boryanum B 482 a		Yes		Yes
Pleurocapsa sp. PCC 7327		Yes		Yes
Pseudanabaena sp. B SP48		Yes
Pseudanabaena sp. PCC 7367		Yes	y	Yes
Pseudanabaena sp. PCC 7704		Yes	y	Yes
Spirulina platensis LB 1926		Yes	y	Yes
Synechococcus sp. PCC 7336		Yes		Yes
Synechococcus sp. PCC 7502		Yes		Yes
Synechococcus sp. WH 7803		Yes
a Respectively, B 1444, LB 1829, B 481, B 1830, B 2349, LB 1598, and B 482 are also known as ATCC 29413, PCC 9339, PCC 7601, PCC 9431, PCC 6308, and PCC 6306.
b A potential PSI hexamer is also observed in this strain.

### Sheet: Culture conditions
Cyanobacteria culture conditions
Strains	Media	Temperature	Light intensity
		(°C)	(μmol/m2/s)
Anabaena cylindrica PCC 7122	BG-11	24	30
Anabaena flos-aquae UTEX B 1444	BG-11	24	20
Anabaena flos-aquae UTEX LB 2558	BG-11	24	50
Anabaena inaequalis UTEX B 381	BG-11	24	20
Aphanothece sp. UTEX SP25	BG-11	24	20~50
Calothrix membranacea UTEX B 379	BG-11	24	50
Calothrix parietina UTEX LB 1952	BG-11	24	50
Calothrix sp. PCC 7103	BG11o	25	30
Calothrix sp. PCC 7507	BG11o	25	30
Chamaesiphon minutus PCC 6605	BG-11	25	30
Chamaesiphon sp. PCC 7430	BG-11o + 2mM NaNO3	25	30
Chlorogloeopsis fritschii PCC 6912	BG11o	25	30
Chlorogloeopsis fritschii PCC 9212	BG11o	25	30
Chroococcidiopsis sp. PCC 6712	BG-11	25	30
Chroococcidiopsis sp. PCC 7434	BG-11	25	30
Chroococcidiopsis sp. TS-821	BG-11	45	50
Chroococcidiopsis thermalis PCC 7203	BG-11	25	30
Cylindrospermum licheniforme UTEX B 2014	BG-11	24	20
Fischerella ambigua UTEX 1903	BG-11	37	40
Fischerella muscicola PCC 73103	BG11o	25	30
Fischerella muscicola UTEX LB 1829	BG-11	37	40
Fischerella sp. PCC 7414	BG-11	37	40
Fischerella sp. PCC 9605	BG11o	25	30
Fremyella diplosiphon UTEX B 481a	BG-11	20	100
Gloeocapsa alpicola UTEX LB 1598	BG-11	24	20~50
Gloeocapsa sp. PCC 7428	BG-11	25	30
Gloeotrichia ghosi UTEX LB 1920	BG-11	24	20
Hapalosiphon welwitschii UTEX B 1830	BG-11	37	40
Leptolyngbya sp. PCC 6406	BG-11 + 10% ASNIII	25	30
Leptolyngbya sp. PCC 7124	ASN111 + 10µg/L Vit. B12	25	30
Mastigocladopsis sp. PCC 10914	BG11o	25	30
Mastigocladus sp. UTEX B 2965	BG-11	37	40
Microcystis aeruginosa PCC 7806	BG-11o + 2mM NaNO3 + 10 mM NaHCO3	25	30
Nodosilinea nodulosa PCC 7104	BG-11	25	30
Nodularia harveyana UTEX B 2093	ASNIII	24	20
Nodularia sp. PCC 73104	BG-11	24	20
Nostoc punctiforme PCC 73102	BG11o	25	30
Nostoc sp. PCC 7107	BG11o	25	30
Nostoc sp. PCC 7120	BG-11	24	20
Nostoc sp. PCC 7524	BG11o	25	30
Nostoc sp. PCC 9335	BG11o	25	30
Oscillatoria sp. PCC 10802	BG-11o + 2mM NaNO3	25	30
Planktothrix paucivesiculata PCC 8926	BG-11	25	30
Plectonema boryanum UTEX B 482	BG-11	24	20~50
Pleurocapsa sp. PCC 7327	ASNIII	25	30
Pseudanabaena sp. UTEX B SP48	ASNIII	24	20~50
Pseudanabaena sp. PCC 7367	ASNIII	25	30
Pseudanabaena sp. PCC 7704	BG-11	25	30
Scytonema crispum UTEX LB 1556 b	BG-11	24	20~50
Scytonema hofmanni UTEX B 2349	BG-11	24	30
Scytonema hofmanni PCC 7110	BG11o	25	30
Scytonematopsis contorta UTEX B 2963	BG-11	24	50
Spirirestis rafaelensis UTEX B 2660	BG-11	24	30
Spirulina platensis UTEX LB 1926	ASNIII	24	20~50
Synechococcus sp. WH 7803	ASNIII	24	20
Synechococcus sp. PCC 7336	ASN111 + 10µg/L Vit. B12	25	30
Synechococcus sp. PCC 7502	BG-11	25	30
Synechocystis sp. PCC 7509	BG-11o + 2mM NaNO3	25	30
Tolypothrix distorta UTEX B 424	BG-11	24	50
a B 481 was cultured in flask on orbital shaker shaking at 120 rpm with 14-hour light 10-hour dark cycle.
b LB 1556 was cultured up to 6 months before harvesting.

### Sheet: Genomes
Genome sequences used in this study
Species	strain	Assembly
Gloeobacter violaceus	PCC 7421	GCA_000011385.1
Synechococcus sp.	PCC 7336	GCA_000332275.1
Synechococcus sp.	JA-3-3Ab	GCA_000013205.1
Synechococcus sp.	JA-2-3B a 2-13	GCA_000013225.1
Pseudanabaena sp.	PCC 7367	GCA_000317065.1
Pseudanabaena sp.	PCC 6802	GCA_000332175.1
Synechocystis sp.	PCC 9635	Shirrmeister et al., 2015
Synechococcus sp.	PCC 7502	GCA_000317085.1
Pseudanabaena sp.	PCC 7704	Shirrmeister et al., 2015
Limnothrix redekei	PCC 9416	Shirrmeister et al., 2015
Pseudanabaena sp.	PCC 7429	GCA_000332215.1
Acaryochloris marina	MBIC11017	GCA_000018105.1
Acaryochloris sp.	CCMEE 5410	GCA_000238775.2
Cyanothece sp.	PCC 7425	GCA_000022045.1
Synechococcus sp.	PCC 6312	GCA_000316685.1
Thermosynechococcus elongatus	BP-1	GCA_000011345.1
Geitlerinema sp.	PCC 8501	Shirrmeister et al., 2015
Leptolyngbya sp.	PCC 73110	Shirrmeister et al., 2015
Leptolyngbya boryana	PCC 6306	GCA_000353285.1
Geitlerinema sp.	PCC 7407	GCA_000317045.1
Geitlerinema sp.	PCC 7105	GCA_000332355.1
Leptolyngbya sp.	PCC 7375	GCA_000316115.1
Synechococcus sp.	PCC 7335	GCA_000155595.1
Nodosilinea nodulosa	PCC 7104	GCA_000309385.1
Leptolyngbya sp.	PCC 7124	TO BE PUBLISHED
Leptolyngbya sp.	PCC 6406	GCA_000332095.2
Prochlorothrix hollandica	PCC 9006	GCA_000341585.2
Synechococcus elongatus	PCC 7942	GCA_000012525.1
Synechococcus elongatus	PCC6301	GCA_000010065.1
Prochlorococcus marinus subsp. marinus CCMP1375	SS120	GCA_000007925.1
Prochlorococcus marinus	MIT 9211	GCA_000018585.1
Prochlorococcus marinus	NATL2A	GCA_000012465.1
Prochlorococcus marinus	NATL1A	GCA_000015685.1
Prochlorococcus marinus	MIT 9515	GCA_000015665.1
Prochlorococcus marinus subsp. pastoris CCMP1986	MED4	GCA_000011465.1
Prochlorococcus marinus	MIT 9312	GCA_000012645.1
Prochlorococcus marinus	MIT 9301	GCA_000015965.1
Prochlorococcus marinus	AS9601	GCA_000015645.1
Prochlorococcus marinus	MIT 9215	GCA_000018065.1
Prochlorococcus marinus	MIT 9202	GCA_000158595.1
Prochlorococcus marinus	MIT 9313	GCA_000011485.1
Prochlorococcus marinus	MIT 9303	GCA_000015705.1
Synechococcus sp.	RCC307	GCA_000063525.1
Synechococcus sp.	WH 5701	GCA_000153045.1
Cyanobium gracile	PCC 6307	GCA_000316515.1
Cyanobium sp.	PCC 7001	GCA_000155635.1
Synechococcus sp.	CB0205	GCA_000179255.1
Synechococcus sp.	CB0101	GCA_000179235.1
Synechococcus sp.	CC9902	GCA_000012505.1
Synechococcus sp.	BL 107	GCA_000153805.1
Synechococcus sp.	WH 8102	GCA_000195975.1
Synechococcus sp.	WH 8109	GCA_000161795.2
Synechococcus sp.	CC9605	GCA_000012625.1
Synechococcus sp.	RS9917	GCA_000153065.1
Synechococcus sp.	RS9916	GCA_000153825.1
Synechococcus sp.	WH 8016	GCA_000230675.2
Synechococcus sp.	CC9311	GCA_000014585.1
Synechococcus sp.	WH 7805	GCA_000153285.1
Synechococcus sp.	WH 7803	GCA_000063505.1
Oscillatoria sp.	PCC 10802	GCA_000332335.1
Oscillatoria acuminata	PCC 6304	GCA_000317105.1
Oscillatoria nigro-viridis	PCC 7112	GCA_000317475.1
Microcoleus vaginatus	FGP-2	GCA_000214075.2
Oscillatoria sp.	PCC 6506	GCA_000180455.1
Kamptonema formosum	PCC 6407	GCA_000332155.1
Trichodesmium erythraeum	IMS101	GCA_000014265.1
Lyngbya sp.	CCY 9616	GCA_000169095.1
Arthrospira platensis	NIES-39	GCA_000210375.1
Arthrospira sp.	PCC 8005	GCA_000176895.2
Arthrospira maxima	CS-328	GCA_000173555.1
Arthrospira platensis	C1	GCA_000307915.1
Planktothrix agardhii	NIVA-CYA 15	GCA_000464665.1
Planktothrix agardhii	NIVA-CYA 34	GCA_000464725.1
Planktothrix prolifica	NIVA-CYA 540	GCA_000464805.1
Planktothrix prolifica	NIVA-CYA 406	GCA_000464765.1
Planktothrix prolifica	NIVA-CYA 98	GCA_000464845.1
Planktothrix rubescens	NIVA-CYA 407	GCA_000464785.1
Planktothrix agardhii	NIVA-CYA 56-3	GCA_000464825.1
Planktothrix agardhii	NIVA-CYA 126-8	GCA_000710505.1
Planktothrix mougeotii	NIVA-CYA 405	GCA_000464745.1
Synechocystis sp.	PCC 7509	GCA_000332075.2
Gloeocapsa sp.	PCC 7428	GCA_000317555.1
Chroococcidiopsis sp.	PCC 7434	Shirrmeister et al., 2015
Chroococcidiopsis sp.	PCC8201	Shirrmeister et al., 2015
Chroococcidiopsis thermalis	PCC 7203	GCA_000317125.1
Rivularia sp.	PCC 7116	GCA_000316665.1
Calothrix sp.	PCC 7103	GCA_000331305.1
Calothrix sp.	PCC 6303	GCA_000317435.1
Scytonema hoffmanni	PCC 7110	GCA_000346485.1
Mastigocladopsis repens	PCC 10914	GCA_000315565.1
unidentified cyanobacterium	PCC 7702	GCA_000332255.1
Chlorogloeopsis fritschii	PCC 9212	GCA_000317265.1
Chlorogloeopsis fritschii	PCC 6912	GCA_000317285.1
Fischerella sp.	PCC 9605	GCA_000517105.1
Fischerella muscicola	PCC 73103	Shirrmeister et al., 2015
Fischerella sp.	PCC 9339	GCA_000315585.1
Fischerella sp.	PCC 9431	GCA_000447295.1
Fischerella muscicola	PCC 7414	GCA_000317205.1
Fischerella thermalis	PCC 7521	GCA_000317225.1
Fischerella sp.	JSC-11	GCA_000231365.2
Tolypothrix sp.	PCC 9009	GCA_000582685.1
Nostoc sp.	PCC 7107	GCA_000316625.1
Nostoc sp.	PCC 7524	GCA_000316645.1
Nostoc sp.	PCC 7120	GCA_000009705.1
Anabaena variabilis	ATCC 29413	GCA_000204075.1
Nostoc punctiforme	ATCC 29133; PCC 73102	GCA_000020025.1
Calothrix sp.	PCC 7507	GCA_000316575.1
Microchaete sp.	PCC 7126	GCA_000332295.1
Nodularia spumigena	CCY9414	GCA_000169135.1
Cylindrospermum stagnale	PCC 7417	GCA_000317535.1
Raphidiopsis brookii	D9	GCA_000175855.1
Cylindrospermopsis raciborskii	CS-505	GCA_000175835.1
Anabaena cylindrica	PCC 7122	GCA_000317695.1
Anabaena sp.	PCC 7108	GCA_000332135.1
Dolichospermum circinale	ACBU02	PRJNA72799
Anabaena sp.	90	GCA_000312705.1
Crinalium epipsammum	PCC 9333	GCA_000317495.1
Chamaesiphon minutus	PCC 6605	GCA_000317145.1
Microcoleus sp.	PCC 7113	GCA_000317515.1
Symploca sp.	PCC 8002	Shirrmeister et al., 2015
Coleofasciculus chthonoplastes	PCC 7420	GCA_000155555.1
Spirulina subsalsa	PCC 9445	GCA_000314005.1
Spirulina major	PCC 6313	GCA_001890765.1
Dactylococcopsis salina	PCC 8305	GCA_000317615.1
Halothece sp.	PCC 7418	GCA_000317635.1
Stanieria cyanosphaera	PCC 7437	GCA_000317575.1
Pleurocapsa sp.	PCC 7319	GCA_000332195.1
Xenococcus sp.	PCC 7305	GCA_000332055.1
Chroococcidiopsis sp.	PCC 6712	PRJNA158687
Leptolyngbya sp.	PCC 7376	GCA_000316605.1
Synechococcus sp.	PCC 7002	GCA_000019485.1
Cyanobacterium stanieri	PCC 7202	GCA_000317655.1
Geminocystis herdmanii	PCC 6308	GCA_000332235.1
Cyanobacterium aponinum	PCC 10605	GCA_000317675.1
Gloeocapsa sp.	PCC 73106	GCA_000332035.1
Prochloron didemni	P1	PRJNA13452
Synechocystis sp.	PCC 6803	GCA_000009725.1
Cyanothece sp.	PCC 8802	GCA_000024045.1
Cyanothece sp.	PCC 8801	GCA_000021805.1
Candidatus Atelocyanobacterium thalassa isolate ALOHA	UCYN-A	GCA_000025125.1
Crocosphaera watsonii	WH 8501	GCA_000167195.1
Cyanothece sp.	CCY 0110	GCA_000169335.1
Cyanothece sp.	ATCC 51472	GCA_000231425.3
Cyanothece sp.	ATCC 51142	GCA_000017845.1
Pleurocapsa sp.	PCC 7327	GCA_000317025.1
Cyanothece sp.	PCC 7822	GCA_000147335.1
Cyanothece sp.	PCC 7424	GCA_000021825.1
Microcystis aeruginosa	PCC 7806	WGS: AM778843-AM778958
Microcystis aeruginosa	NIES-843	GCA_000010625.1
Microcystis aeruginosa	TAIHU98	GCA_000330925.1
Microcystis aeruginosa	SPC777	GCA_000412595.1
Microcystis aeruginosa	DIANCHI905	GCA_000332585.1
Microcystis aeruginosa	PCC 9432	GCA_000307995.2
Microcystis aeruginosa	PCC 9717	GCA_000312165.2
Microcystis aeruginosa	PCC 9443	GCA_000312185.1
Microcystis aeruginosa	PCC 7941	GCA_000312205.1
Microcystis aeruginosa	PCC 9806	GCA_000312725.1
Microcystis aeruginosa	PCC 9807	GCA_000312225.1
Microcystis aeruginosa	PCC 9808	GCA_000312245.1
Microcystis aeruginosa	PCC 9809	GCA_000312265.1
Microcystis sp.	T1-4	GCA_000297435.1
Microcystis aeruginosa	PCC 9701	GCA_000312285.1
Chroococcidiopsis sp.	TS-821	This study
Tolypothrix sp.	PCC 7601	GCA_000300115.1
Schirrmeister et al., 2015 sequenced the genomes of the denoted strains 47
